# Context-dependent spatial multicellular network motifs for single-cell spatial biology

**DOI:** 10.1101/2025.05.05.651422

**Authors:** Amos Zamir, Yael Amitay, Yuval Tamir, Leeat Keren, Assaf Zaritsky

## Abstract

The clinical state of diseased tissue is caused by complex intercellular processes that go beyond pairwise cell-cell interactions and are difficult to infer due to the combinatorial explosion of such high-dimensionality. We present context-dependent identification of spatial motifs (CISM), a two-step method to identify local cell structures associated with a disease state in single cell spatial data. First, for each tissue, CISM enumerates structures of enriched reoccurring multicellular patterns that define modular ‘motifs’ in the multicellular network. Second, discriminative motifs are selected according to the context - their presence in patients at different clinical disease states. By applying CISM, we show that modular structures composed of as little as 3-5 cells and their relative spatial arrangement can encode differences in clinical disease states in cohorts of triple-negative breast cancer (TNBC) and melanoma patients. Machine learning validation indicated that discriminative motifs outperform state-of-the-art methods for disease state prediction while enabling interpretation of which interactions in what spatial context are associated with these predictions. CISM-derived discriminative motifs may define an intermediate spatial scale of abstraction and modularity in multicellular organization and function with broad applicability in the domain of spatial single cell omics and beyond.
