## Supplementary material for "Context-dependent spatial multicellular network motifs for single-cell spatial biology": Table S1

### Sheet: Melanoma
Patient	Disease State	Total 3-node motifs	Total 3-node subgraphs	Total 4-node motifs	Total 4-node subgraphs	Total 5-node motifs	Total 5-node subgraphs
1	NP	1453	257575	27642	1085815	348949	4854063
2	NP	1467	320288	23180	1343884	247553	5974607
3	NP	1584	301453	26209	1265779	276209	5630659
4	NP	1058	287460	17674	1212891	220861	5427442
5	NP	1229	263410	19384	1104763	216256	4908949
8	NP	1384	310660	22578	1301986	262790	5780093
9	NP	1575	287596	28713	1206710	339354	5364125
10	NP	1547	214953	30146	908008	373284	4068649
11	NP	1527	285849	29824	1200247	374421	5339379
12	NP	1571	264416	26221	1109690	295962	4933067
13	NP	1673	299101	27730	1256513	304935	5593379
14	NP	1693	253669	27761	1065187	302127	4740262
15	NP	1383	310251	21252	1302647	240584	5794284
16	NP	1436	264605	22246	1110239	236796	4935327
18	NP	1451	280614	27505	1176341	341725	5223243
19	NP	1487	209912	28347	885582	337502	3963096
20	NP	1367	203597	23547	858632	264719	3842188
22	NN	1329	305219	20934	1275604	222380	5645287
23	NP	1367	317336	21187	1329650	230762	5901608
28	NN	1106	78597	18976	330353	207272	1471610
29	NN	1327	280357	23406	1179482	273114	5260237
31	NN	1344	268656	25241	1133242	342443	5069657
32	NN	1515	293308	24775	1226515	268257	5431201
33	NN	1363	255043	25742	1073319	332103	4788686
35	NN	1679	257642	31189	1082470	376153	4819514
37	NN	1545	198612	31466	840986	406281	3779932
40	NN	793	62278	7587	260811	57867	1157253
44	NN	1396	318757	23625	1340048	266380	5969284
45	NN	1462	264244	23627	1108386	259831	4925243
46	NN	1365	265317	23853	1115701	286784	4971525
47	NN	1429	268767	23560	1132169	263809	5056402
48	NN	1446	347259	24555	1454981	289146	6457504
50	NN	1772	169312	26561	711132	259980	3165726
52	NN	1529	302456	28619	1268278	348446	5633045
57	NN	1548	278610	28698	1170627	333657	5213485
62	NN	1711	336194	25140	1407875	273304	6244146
67	NN	629	151332	12015	637928	155200	2851099
72	NN	1121	154336	18675	648977	209266	2893326
73	PN	1188	241313	19397	1014902	226219	4526976
74	PN	3223	483692	51587	2021534	532235	8953556
82	PN	1999	265953	34397	1112942	385528	4940602
83	PN	2720	207945	38408	856557	365145	3747491
86	PN	1969	263763	31624	1097805	339110	4844439
87	PN	1367	153985	23078	646760	259303	2884642
89	PN	1406	262716	24439	1101926	285989	4896126
91	PN	2970	479200	45188	2000584	491253	8855747
92	PN	3180	514852	51076	2155459	547881	9558299
95	PN	570	126198	9224	527854	107800	2338200
96	PN	2310	313858	42335	1300239	495601	5715163
98	PN	2486	277014	40256	1161082	423649	5157245
100	PN	2134	344130	36148	1441639	402969	6398132
